# Genetic diversity of *bla*_KPC_-gene-containing IncF plasmids from epidemiologically related and unrelated Enterobacteriaceae

**DOI:** 10.1101/2020.11.01.362400

**Authors:** Joep J.J.M. Stohr, Marjolein F. Q. Kluytmans-van den Bergh, Veronica A.T.C. Weterings, John W. A. Rossen, Jan A. J. W. Kluytmans

## Abstract

**Background:** Limited information is available on whether *bla*_KPC_-containing plasmids from isolates in a hospital outbreak can be differentiated from epidemiologically unrelated *bla*_KPC_-containing plasmids based on sequence data.

**Objective:** This study aimed to evaluate the performance of three approaches to distinguish epidemiologically related from unrelated *bla*_KPC_-containing IncF plasmids.

**Method:** Epidemiologically related isolates, were short- and long-read whole genome sequenced on an Illumina MiSeq and MinION sequencer. A hybrid assembly was performed and plasmid sequences were extracted from the assembly graph. Epidemiologically unrelated plasmid sequences were extracted from the GenBank. Pairwise comparisons were performed of epidemiologically related and unrelated plasmids based on SNP differences using snippy, phylogenetic distance using Roary and using a similarity index that penalizes size differences between plasmids (Stoesser-index). The percentage of pairwise comparisons misclassified as genetically related or as clonally unrelated was determined using different genetic thresholds for genetic relatedness for all three comparison methods.

**Results:** Despite the median number of SNP differences, Roary phylogenetic distance, and Stoesser-index differed between the epidemiologically related and unrelated plasmids, the range of differences overlapped between the two comparison groups for all three comparison methods. When using a genetic similarity threshold that classified 100% of epidemiologically related plasmid pairs as genetically related, the percentages of plasmids misclassified as epidemiologically related ranged from 6.7% (Roary) to 20.8% (Stoesser-index).

**Discussion:** Although epidemiologically related plasmids can be distinguished from unrelated plasmids based on genetic similarity, epidemiologically related and unrelated *bla*_KPC_-containing IncF plasmids show a high degree of sequence similarity. The phylogenetic distance as determined using Roary showed the highest degree of discriminatory power between the epidemiologically related and unrelated plasmids.

**Impact statement:** Accurately distinguishing epidemiologically related from unrelated plasmids is essential to detect nosocomial plasmid transmission in outbreaks. However, limited information is available on whether *bla*_KPC_-containing plasmids from isolates in a hospital outbreak can be differentiated from epidemiologically unrelated *bla*_KPC_-containing plasmids based on sequence data. This study aimed to evaluate the performance of three approaches to distinguish epidemiologically related from unrelated *bla*_KPC_-containing IncF plasmids. Pairwise comparisons were performed of epidemiologically related and unrelated plasmids based on SNP differences using snippy, phylogenetic distance using Roary and using a similarity index that penalizes size differences between plasmids (Stoesser-index). Based on our results, epidemiologically related plasmids can be distinguished from unrelated plasmids based on genetic similarity. Despite this, epidemiologically related and unrelated *bla*_KPC_-containing IncF plasmids show a high degree of sequence similarity and judgements on the horizontal transfer of these plasmids during hospital outbreaks based on genetic identity should be made with caution. The phylogenetic distance determined using Roary showed the highest discriminatory power between the epidemiologically related and unrelated plasmids.

**Data summary:** Short-and long-read sequence data of the epidemiologically related Enterobacteriaceae isolates included in this study are available from the publicly available European Nucleotide Archive of the European Bioinformatics Institute under study accession number: PRJEB41009. The authors confirm that all supporting data have been provided within the article and through the supplementary data files.
