## Supplementary tables S1, S2, S3. for "Genetic diversity of *bla*_KPC_-gene-containing IncF plasmids from epidemiologically related and unrelated Enterobacteriaceae"

### Sheet: Supplementary table S1
Supplementary table S1. Distance matrix containing the number of SNP differences detected between the different plasmids.
	pKP1504-kpc	pKP1780-kpc	pKP1870-kpc	pKP3913-kpc	pKpQil-10	pKpQil-Ec	pKpQil-234	pKpQil-531	p500_1420	pUHKPC07	PUHKPC33	CR14_p3	pASUMDU8079-2	KPN207_p2	Pe1	Pk1	Pk2	Pk3	Pk4	Pk5	pIT-01C03
pKP1504-kpc	0	1	307	2	2	3	2	11	672	29	2	546	0	354	0	1	0	0	0	0	0
pKP1780-kpc	1	0	308	3	3	4	3	12	673	30	3	547	1	355	1	2	1	1	1	1	1
pKP1870-kpc	307	308	0	307	309	310	309	302	403	334	309	449	307	157	307	308	307	307	307	307	307
pKP3913-kpc	2	3	307	0	4	5	4	13	672	31	4	546	2	354	2	3	2	2	2	2	2
pKpQil-10	2	3	309	4	0	1	0	9	674	27	0	544	2	356	2	3	2	2	2	2	2
pKpQil-Ec	3	4	310	5	1	0	1	10	673	28	1	545	3	357	3	4	3	3	3	3	3
pKpQil-234	2	3	309	4	0	1	0	9	674	27	0	544	2	356	2	3	2	2	2	2	2
pKpQil-531	11	12	302	13	9	10	9	0	667	36	9	537	11	349	11	12	11	11	11	11	11
p500_1420	672	673	403	672	674	673	674	667	0	649	674	130	672	321	672	671	672	672	672	672	672
pUHKPC07	29	30	334	31	27	28	27	36	649	0	27	519	29	383	29	30	29	29	29	29	29
PUHKPC33	2	3	309	4	0	1	0	9	674	27	0	544	2	356	2	3	2	2	2	2	2
CR14_p3	546	547	449	546	544	545	544	537	130	519	544	0	546	301	546	545	546	546	546	546	546
pASUMDU8079-2	0	1	307	2	2	3	2	11	672	29	2	546	0	354	0	1	0	0	0	0	0
KPN207_p2	354	355	157	354	356	357	356	349	321	383	356	301	354	0	354	353	354	354	354	354	354
Pe1	0	1	307	2	2	3	2	11	672	29	2	546	0	354	0	1	0	0	0	0	0
Pk1	1	2	308	3	3	4	3	12	671	30	3	545	1	353	1	0	1	1	1	1	1
Pk2	0	1	307	2	2	3	2	11	672	29	2	546	0	354	0	1	0	0	0	0	0
Pk3	0	1	307	2	2	3	2	11	672	29	2	546	0	354	0	1	0	0	0	0	0
Pk4	0	1	307	2	2	3	2	11	672	29	2	546	0	354	0	1	0	0	0	0	0
Pk5	0	1	307	2	2	3	2	11	672	29	2	546	0	354	0	1	0	0	0	0	0
pIT-01C03	0	1	307	2	2	3	2	11	672	29	2	546	0	354	0	1	0	0	0	0	0

### Sheet: Supplementary tabel S2
Supplementary table S2. Distance matrix containing the phylogenetic distance as determined using roary between the different plasmids.
	pKpQIL-531	pKP1504-kpc	pKP1780-kpc	pKP3913-kpc	pIT-01C03	pKpQil-234	pKpQIL-Ec	pAUSMDU8079-2	Pe1	Pk1	Pk3	Pk4	Pk5	Pk2	pKpQil-10	pUHKPC07	pUHKPC33	CR14_p3	KPN207_p2	pKP1870-kpc	p500_1420
pKpQIL-531	0	0.0732826	0.0732826	0.0732826	0.0590299	0.139331	0.286477	0.0872503	0.1757	0.1757	0.1757	0.1757	0.1757	0.116669	0.283249	0.268996	0.12422	0.930393	0.740491	1.44536	1.30389
pKP1504-kpc	0.0732826	0	0	0	0.0142527	0.212613	0.35976	0.160533	0.248982	0.248982	0.248982	0.248982	0.248982	0.189952	0.356531	0.342279	0.197503	1.00368	0.813774	1.51865	1.37717
pKP1780-kpc	0.0732826	0	0	0	0.0142527	0.212613	0.35976	0.160533	0.248982	0.248982	0.248982	0.248982	0.248982	0.189952	0.356531	0.342279	0.197503	1.00368	0.813774	1.51865	1.37717
pKP3913-kpc	0.0732826	0	0	0	0.0142527	0.212613	0.35976	0.160533	0.248982	0.248982	0.248982	0.248982	0.248982	0.189952	0.356531	0.342279	0.197503	1.00368	0.813774	1.51865	1.37717
pIT-01C03	0.0590299	0.0142527	0.0142527	0.0142527	0	0.198361	0.345507	0.14628	0.23473	0.23473	0.23473	0.23473	0.23473	0.175699	0.342279	0.328026	0.18325	0.989423	0.799521	1.50439	1.36292
pKpQil-234	0.139331	0.212613	0.212613	0.212613	0.198361	0	0.319362	0.120134	0.208584	0.208584	0.208584	0.208584	0.208584	0.149553	0.379388	0.365135	0.220359	1.02653	0.83663	1.5415	1.40003
pKpQIL-Ec	0.286477	0.35976	0.35976	0.35976	0.345507	0.319362	0	0.22773	0.31618	0.31618	0.31618	0.31618	0.31618	0.257149	0.526534	0.512282	0.367505	1.17368	0.983777	1.68865	1.54718
pAUSMDU8079-2	0.0872503	0.160533	0.160533	0.160533	0.14628	0.120134	0.22773	0	0.116953	0.116953	0.116953	0.116953	0.116953	0.0579221	0.327307	0.313055	0.168278	0.974451	0.784549	1.48942	1.34795
Pe1	0.1757	0.248982	0.248982	0.248982	0.23473	0.208584	0.31618	0.116953	0	0	0	0	0	0.0590306	0.415757	0.401504	0.256728	1.0629	0.872999	1.57787	1.4364
Pk1	0.1757	0.248982	0.248982	0.248982	0.23473	0.208584	0.31618	0.116953	0	0	0	0	0	0.0590306	0.415757	0.401504	0.256728	1.0629	0.872999	1.57787	1.4364
Pk3	0.1757	0.248982	0.248982	0.248982	0.23473	0.208584	0.31618	0.116953	0	0	0	0	0	0.0590306	0.415757	0.401504	0.256728	1.0629	0.872999	1.57787	1.4364
Pk4	0.1757	0.248982	0.248982	0.248982	0.23473	0.208584	0.31618	0.116953	0	0	0	0	0	0.0590306	0.415757	0.401504	0.256728	1.0629	0.872999	1.57787	1.4364
Pk5	0.1757	0.248982	0.248982	0.248982	0.23473	0.208584	0.31618	0.116953	0	0	0	0	0	0.0590306	0.415757	0.401504	0.256728	1.0629	0.872999	1.57787	1.4364
Pk2	0.116669	0.189952	0.189952	0.189952	0.175699	0.149553	0.257149	0.0579221	0.0590306	0.0590306	0.0590306	0.0590306	0.0590306	0	0.356726	0.342474	0.197697	1.00387	0.813968	1.51884	1.37737
pKpQil-10	0.283249	0.356531	0.356531	0.356531	0.342279	0.379388	0.526534	0.327307	0.415757	0.415757	0.415757	0.415757	0.415757	0.356726	0	0.0142525	0.261498	1.06767	0.877769	1.58264	1.44117
pUHKPC07	0.268996	0.342279	0.342279	0.342279	0.328026	0.365135	0.512282	0.313055	0.401504	0.401504	0.401504	0.401504	0.401504	0.342474	0.0142525	0	0.247246	1.05342	0.863517	1.56839	1.42692
pUHKPC33	0.12422	0.197503	0.197503	0.197503	0.18325	0.220359	0.367505	0.168278	0.256728	0.256728	0.256728	0.256728	0.256728	0.197697	0.261498	0.247246	0	0.806173	0.616271	1.32114	1.17967
CR14_p3	0.930393	1.00368	1.00368	1.00368	0.989423	1.02653	1.17368	0.974451	1.0629	1.0629	1.0629	1.0629	1.0629	1.00387	1.06767	1.05342	0.806173	0	0.412574	1.11745	0.975973
KPN207_p2	0.740491	0.813774	0.813774	0.813774	0.799521	0.83663	0.983777	0.784549	0.872999	0.872999	0.872999	0.872999	0.872999	0.813968	0.877769	0.863517	0.616271	0.412574	0	0.745775	0.604301
pKP1870-kpc	1.44536	1.51865	1.51865	1.51865	1.50439	1.5415	1.68865	1.48942	1.57787	1.57787	1.57787	1.57787	1.57787	1.51884	1.58264	1.56839	1.32114	1.11745	0.745775	0	0.537658
p500_1420	1.30389	1.37717	1.37717	1.37717	1.36292	1.40003	1.54718	1.34795	1.4364	1.4364	1.4364	1.4364	1.4364	1.37737	1.44117	1.42692	1.17967	0.975973	0.604301	0.537658	0

### Sheet: Supplementary table S3
Supplementary table S3. Stoesser-similary index between the different plasmids.
query plasmid	reference plasmid	Stoesser-similarity index
pKpQiL-531	p500_1420	0.634533
pIT-01C03	pKpQiL-531	0.816765
pKP3913-kpc	pKpQiL-531	0.816778
pKpQiL-531	CR14_p3	0.729263
p500_1420	Pk1	0.634533
pUHKPC33	pKpQiL-234	0.992784
pKP1870-kpc	pKP1504-kpc	0.889809
Pk1	Pk3	1
pKP3913-kpc	Pk1	0.999991
pIT-01C03	pKpQiL-531	0.999974
Pk3	Pk2	0.999991
pKpQiL-10	pUHKPC07	1
Pk1	KPN207_p2	0.900151
pKpQiL-531	KPN207_p2	0.900151
Pk5	Pe1	1
pKpQiL-234	pUHKPC07	0.992792
p500_1420	pUHKPC07	0.634533
CR14_p3	pKP1780-kpc	0.901233
pKpQiL-234	pKP1504-kpc	0.992801
pAUSMDU8079-2	pKpQiL-234	0.992792
Pk4	Pk2	0.999991
pKpQiL-531	pUHKPC33	0.999991
pKpQiL-10	pKpQiL-234	0.992792
pUHKPC33	KPN207_p2	0.900143
pIT-01C03	pUHKPC07	0.999974
pKP1780-kpc	pUHKPC07	0.99985
pAUSMDU8079-2	pKP1870-kpc	0.8898
p500_1420	pKP1780-kpc	0.634493
Pe1	Pk1	1
pKP1870-kpc	CR14_p3	0.852585
pKpQiL-531	pKP1780-kpc	0.99985
Pk5	Pk3	1
pUHKPC33	pKP1870-kpc	0.889792
pKP1870-kpc	pKpQiL-531	0.717834
pKP1870-kpc	Pk1	0.8898
pIT-01C03	pKP1504-kpc	0.999982
pKP3913-kpc	pKP1504-kpc	1
pKpQiL-10	Pk1	1
pAUSMDU8079-2	Pk1	0.99956
pKpQiL-531	Pk1	0.816785
pKpQiL-531	pUHKPC07	0.816785
Pk1	Pk2	0.999991
pAUSMDU8079-2	p500_1420	0.634533
pKP1780-kpc	Pk1	0.99985
pAUSMDU8079-2	KPN207_p2	0.900151
pIT-01C03	pKpQiL-10	0.999974
pKP3913-kpc	pKpQiL-10	0.999991
pKpQiL-10	CR14_p3	0.901373
pUHKPC07	pKP1504-kpc	0.999991
pAUSMDU8079-2	pIT-01C03	0.999974
Pk4	Pk3	1
pKpQiL-10	pKP1780-kpc	0.99985
pKP3913-kpc	KPN207_p2	0.900159
pKpQiL-531	pKP1504-kpc	0.816778
p500_1420	pKpQiL-234	0.639834
p500_1420	CR14_p3	0.706113
pKpQiL-531	pKpQiL-234	0.992792
pKP3913-kpc	p500_1420	0.63454
pIT-01C03	CR14_p3	0.901398
Pk5	Pk2	0.999991
pKpQiL-531	pKP1870-kpc	0.8898
pAUSMDU8079-2	pUHKPC33	0.999991
p500_1420	pKP1870-kpc	0.725447
pKP1870-kpc	pUHKPC07	0.8898
CR14_p3	pKpQiL-234	0.908153
pIT-01C03	Pk1	0.999974
Pk4	Pe1	1
pAUSMDU8079-2	pKP1780-kpc	0.99985
pUHKPC33	pKP1780-kpc	0.999859
pKP1870-kpc	pKpQiL-10	0.8898
pKP3913-kpc	pUHKPC33	0.999982
CR14_p3	pUHKPC07	0.901373
pKP1780-kpc	pKpQiL-234	0.992644
pAUSMDU8079-2	pKpQiL-531	1
pAUSMDU8079-2	pKP1504-kpc	0.999991
pUHKPC33	CR14_p3	0.901365
pKpQiL-10	pKpQiL-531	0.816785
pKP1870-kpc	KPN207_p2	0.885811
pUHKPC33	pKP1504-kpc	0.999982
pKP1870-kpc	pKpQiL-234	0.896555
pIT-01C03	pKP1870-kpc	0.889825
CR14_p3	KPN207_p2	0.892629
pKP3913-kpc	pKP1870-kpc	0.889809
pKP3913-kpc	pKpQiL-531	0.999991
pKpQiL-531	Pk1	1
pKpQiL-531	KPN207_p2	0.728239
pIT-01C03	pKpQiL-234	0.992819
pKP3913-kpc	pKpQiL-234	0.992801
Pk1	pKP1504-kpc	0.999991
pKpQiL-531	CR14_p3	0.901373
pUHKPC33	pKpQiL-531	0.816792
pAUSMDU8079-2	pUHKPC07	1
Pk5	Pk1	1
pKpQiL-531	pKpQiL-10	1
pKP3913-kpc	pUHKPC07	0.999991
pUHKPC33	Pk1	0.999991
pKpQiL-10	pKP1504-kpc	0.999991
Pe1	Pk3	1
pAUSMDU8079-2	pKpQiL-531	0.816785
pKpQiL-531	pKP1780-kpc	0.816899
p500_1420	pKpQiL-10	0.634533
pUHKPC07	KPN207_p2	0.900151
pKpQiL-531	pKP1504-kpc	0.999991
pIT-01C03	KPN207_p2	0.900176
pKP1780-kpc	KPN207_p2	0.90001
pUHKPC33	pUHKPC07	0.999991
pIT-01C03	p500_1420	0.634553
pKpQiL-531	pKpQiL-234	0.81127
Pk4	Pk1	1
p500_1420	pKP1504-kpc	0.63454
p500_1420	pUHKPC33	0.634527
pKP3913-kpc	pAUSMDU8079-2	0.999991
pIT-01C03	pKP1780-kpc	0.999824
pKP3913-kpc	pKP1780-kpc	0.999842
CR14_p3	Pk1	0.901373
pUHKPC33	pKpQiL-10	0.999991
pKP1870-kpc	pKP1780-kpc	0.889661
pKP1780-kpc	pKP1504-kpc	0.999842
Pk1	pUHKPC07	1
pKpQiL-531	pUHKPC07	1
pKpQiL-10	KPN207_p2	0.900151
pIT-01C03	pUHKPC33	0.999965
pAUSMDU8079-2	CR14_p3	0.900949
p500_1420	pKpQiL-531	0.510037
KPN207_p2	pKP1504-kpc	0.900159
pKpQiL-234	KPN207_p2	0.906998
pKpQiL-234	Pk1	0.992792
CR14_p3	pKP1504-kpc	0.901381
pKP3913-kpc	CR14_p3	0.901381
pAUSMDU8079-2	pKpQiL-10	1
Pe1	Pk2	0.999991
Pk4	Pk5	1
pKP3913-kpc	pIT-01C03	0.999982
pKpQiL-531	pKpQiL-531	0.816785
p500_1420	KPN207_p2	0.673954
